# COTAN: Co-expression Table Analysis for scRNA-seq data

**DOI:** 10.1101/2020.05.11.088062

**Authors:** S. G. Galfrè, F. Morandin, M. Pietrosanto, F. Cremisi, M. Helmer-Citterich

## Abstract

Estimating co-expression of cell identity factors in single-cell transcriptomes is crucial to decode new mechanisms of cell state transition. Due to the intrinsic low efficiency of single-cell mRNA profiling, novel computational approaches are required to accurately infer gene co-expression in a cell population. We introduce COTAN, a statistical and computational method to analyze the co-expression of gene pairs at single cell level, providing the foundation for single-cell gene interactome analysis.
