## Supplemental Table 1 for "COTAN: Co-expression Table Analysis for scRNA-seq data"

	highlight	hclust	colors	GO
Mgst1	not marked	1	#B09C85FF	NA
Vcam1	not marked	1	#B09C85FF	NA
S100a1	not marked	1	#B09C85FF	NA
Smpdl3a	not marked	1	#B09C85FF	NA
Cybrd1	not marked	1	#B09C85FF	NA
Myo6	not marked	1	#B09C85FF	NA
Aldh1l1	not marked	1	#B09C85FF	NA
Hepacam	not marked	1	#B09C85FF	NA
Msn	not marked	1	#B09C85FF	nucleic acid binding
Pacsin3	not marked	1	#B09C85FF	NA
Ccnd2	not marked	1	#B09C85FF	NA
Hes5	genes related to Prog	1	#4DBBD5FF	nucleic acid binding
Phgdh	genes related to Prog	1	#4DBBD5FF	NA
Vit	not marked	1	#B09C85FF	NA
Rgcc	genes related to Prog	1	#4DBBD5FF	NA
Sox2	genes related to Prog	1	#4DBBD5FF	nucleic acid binding
Serpinh1	not marked	1	#B09C85FF	NA
Mfge8	genes related to Prog	1	#4DBBD5FF	NA
Aldoc	genes related to Prog	1	#4DBBD5FF	NA
Ednrb	genes related to Prog	1	#4DBBD5FF	NA
Apoe	genes related to Prog	1	#4DBBD5FF	NA
Mlc1	genes related to Prog	1	#4DBBD5FF	NA
Mt3	genes related to Prog	1	#4DBBD5FF	NA
Vim	genes related to Prog	1	#4DBBD5FF	nucleic acid binding
Abhd4	not marked	1	#B09C85FF	NA
Hes1	genes related to Prog	1	#4DBBD5FF	nucleic acid binding
Anxa2	genes related to Prog	1	#4DBBD5FF	NA
Ppap2b	genes related to Prog	1	#4DBBD5FF	NA
Mest	not marked	1	#B09C85FF	NA
Bcan	not marked	1	#B09C85FF	NA
Atp1a2	genes related to Prog	1	#4DBBD5FF	NA
Sparc	genes related to Prog	1	#4DBBD5FF	NA
Id1	not marked	1	#B09C85FF	NA
Id3	genes related to Prog	1	#4DBBD5FF	NA
Tnc	genes related to Prog	1	#4DBBD5FF	NA
1810009A15Rik	not marked	1	#B09C85FF	NA
Cd9	not marked	1	#B09C85FF	NA
Ccnd1	not marked	1	#B09C85FF	NA
Mcm3	not marked	1	#B09C85FF	nucleic acid binding
Reep3	not marked	1	#B09C85FF	NA
Hmgb2	not marked	1	#B09C85FF	nucleic acid binding
Mmd2	not marked	1	#B09C85FF	NA
Clic1	not marked	1	#B09C85FF	NA
Nek6	not marked	1	#B09C85FF	NA
Nim1	not marked	1	#B09C85FF	NA
Etv4	not marked	1	#B09C85FF	nucleic acid binding
Slc15a2	not marked	1	#B09C85FF	NA
Krcc1	not marked	1	#B09C85FF	NA
Kdelr3	not marked	1	#B09C85FF	NA
Trip6	not marked	1	#B09C85FF	NA
Rgs20	not marked	1	#B09C85FF	NA
Lfng	not marked	1	#B09C85FF	NA
Gdpd2	not marked	1	#B09C85FF	NA
Sox21	not marked	1	#B09C85FF	nucleic acid binding
Acsbg1	genes related to Prog	1	#4DBBD5FF	NA
S1pr1	not marked	1	#B09C85FF	NA
Slc9a3r1	not marked	1	#B09C85FF	NA
Wipi1	not marked	1	#B09C85FF	NA
Scrg1	not marked	1	#B09C85FF	NA
Gm11627	not marked	1	#B09C85FF	NA
Nr2e1	genes related to Prog	1	#4DBBD5FF	nucleic acid binding
Jun	not marked	1	#B09C85FF	nucleic acid binding
Gsta4	not marked	1	#B09C85FF	NA
Sox9	not marked	1	#B09C85FF	nucleic acid binding
Acot1	not marked	1	#B09C85FF	NA
Slco1c1	genes related to Prog	1	#4DBBD5FF	NA
2810459M11Rik	not marked	1	#B09C85FF	NA
Pdpn	genes related to Prog	1	#4DBBD5FF	NA
Mt2	not marked	1	#B09C85FF	NA
Trim47	not marked	1	#B09C85FF	NA
Gas1	not marked	1	#B09C85FF	NA
Hopx	not marked	1	#B09C85FF	NA
E130114P18Rik	not marked	1	#B09C85FF	NA
Pon2	not marked	1	#B09C85FF	NA
Sox8	not marked	1	#B09C85FF	nucleic acid binding
Fstl1	not marked	1	#B09C85FF	NA
Ptx3	not marked	1	#B09C85FF	NA
Mt1	genes related to Prog	1	#4DBBD5FF	NA
Nes	not marked	1	#B09C85FF	NA
Veph1	not marked	1	#B09C85FF	NA
Cyr61	not marked	1	#B09C85FF	NA
Zfp36l1	not marked	1	#B09C85FF	nucleic acid binding
Btg2	not marked	1	#B09C85FF	NA
Tead2	not marked	1	#B09C85FF	nucleic acid binding
Egr1	not marked	1	#B09C85FF	nucleic acid binding
Ier2	not marked	1	#B09C85FF	nucleic acid binding
Fos	not marked	1	#B09C85FF	nucleic acid binding
Mdk	not marked	1	#B09C85FF	NA
H1f0	not marked	1	#B09C85FF	nucleic acid binding
H2afv	not marked	1	#B09C85FF	nucleic acid binding
Cnn3	not marked	1	#B09C85FF	NA
Tmem98	not marked	1	#B09C85FF	NA
Dynlt1f	not marked	1	#B09C85FF	NA
Plekho1	not marked	1	#B09C85FF	NA
Sfrp1	not marked	1	#B09C85FF	NA
Dazap2	not marked	1	#B09C85FF	NA
Rlbp1	not marked	1	#B09C85FF	NA
Nxt2	not marked	1	#B09C85FF	NA
Gng11	not marked	1	#B09C85FF	NA
Itgb5	not marked	1	#B09C85FF	NA
Ndp	not marked	1	#B09C85FF	NA
Fgfr3	not marked	1	#B09C85FF	NA
Loxl1	not marked	1	#B09C85FF	NA
Acads	not marked	1	#B09C85FF	NA
Cdkn2c	not marked	1	#B09C85FF	NA
Rhog	not marked	1	#B09C85FF	NA
3110099E03Rik	not marked	1	#B09C85FF	NA
Notch1	not marked	1	#B09C85FF	nucleic acid binding
Rcn3	not marked	1	#B09C85FF	NA
Sil1	not marked	1	#B09C85FF	NA
Itgb8	not marked	1	#B09C85FF	NA
Rftn2	not marked	1	#B09C85FF	NA
2810025M15Rik	not marked	1	#B09C85FF	NA
Fosb	not marked	1	#B09C85FF	nucleic acid binding
Hmgn5	not marked	1	#B09C85FF	NA
Ttc32	not marked	1	#B09C85FF	NA
Aif1l	not marked	1	#B09C85FF	NA
Tspan7	not marked	1	#B09C85FF	NA
Chek1	not marked	1	#B09C85FF	NA
Elovl1	not marked	1	#B09C85FF	NA
Ccdc37	not marked	1	#B09C85FF	NA
Sorbs3	not marked	1	#B09C85FF	NA
Mcm2	not marked	1	#B09C85FF	nucleic acid binding
Tagln2	not marked	1	#B09C85FF	NA
Pdlim4	not marked	1	#B09C85FF	NA
Klf3	not marked	1	#B09C85FF	nucleic acid binding
Zfyve21	not marked	1	#B09C85FF	NA
Gnai2	not marked	1	#B09C85FF	NA
Otud7b	not marked	1	#B09C85FF	NA
Prorsd1	not marked	1	#B09C85FF	NA
Pex2	not marked	1	#B09C85FF	NA
Tmpo	not marked	1	#B09C85FF	NA
2810417H13Rik	not marked	1	#B09C85FF	NA
Cenpk	not marked	1	#B09C85FF	NA
Ano1	not marked	1	#B09C85FF	NA
Gli3	not marked	1	#B09C85FF	nucleic acid binding
Ccdc80	not marked	1	#B09C85FF	NA
Elk3	not marked	1	#B09C85FF	nucleic acid binding
Ptgds	not marked	1	#B09C85FF	NA
Atad2	not marked	1	#B09C85FF	NA
Gm26669	not marked	1	#B09C85FF	NA
Wwtr1	not marked	1	#B09C85FF	NA
Litaf	not marked	1	#B09C85FF	nucleic acid binding
RP23-45G16.5	not marked	1	#B09C85FF	NA
Gmnn	not marked	1	#B09C85FF	NA
Bmp7	not marked	1	#B09C85FF	NA
Fgfrl1	not marked	1	#B09C85FF	NA
Cyp2j6	not marked	1	#B09C85FF	NA
Elavl1	not marked	1	#B09C85FF	nucleic acid binding
Cox6b2	not marked	1	#B09C85FF	NA
Tcf7l1	not marked	1	#B09C85FF	nucleic acid binding
Itpr2	not marked	1	#B09C85FF	NA
P4ha3	not marked	1	#B09C85FF	NA
Phactr2	not marked	1	#B09C85FF	NA
Cdc42ep1	not marked	1	#B09C85FF	NA
Mxra8	not marked	1	#B09C85FF	NA
Aga	not marked	1	#B09C85FF	NA
Btbd17	not marked	1	#B09C85FF	NA
Rab13	not marked	1	#B09C85FF	NA
Tcf19	not marked	1	#B09C85FF	NA
1700088E04Rik	not marked	1	#B09C85FF	NA
Sdc2	not marked	1	#B09C85FF	NA
Npm3	not marked	1	#B09C85FF	NA
Sh3bp1	not marked	1	#B09C85FF	NA
Agtrap	not marked	1	#B09C85FF	NA
Nme5	not marked	1	#B09C85FF	NA
Mis18bp1	not marked	1	#B09C85FF	NA
Hgf	not marked	1	#B09C85FF	NA
Lhcgr	not marked	1	#B09C85FF	NA
Abca1	not marked	1	#B09C85FF	NA
Ctso	not marked	1	#B09C85FF	NA
Rab8b	not marked	1	#B09C85FF	NA
Meis1	not marked	1	#B09C85FF	nucleic acid binding
Car2	not marked	1	#B09C85FF	NA
Cks2	not marked	1	#B09C85FF	NA
Dapp1	not marked	1	#B09C85FF	NA
Fbxo5	not marked	1	#B09C85FF	NA
E2f3	not marked	1	#B09C85FF	nucleic acid binding
Rbm38	not marked	1	#B09C85FF	nucleic acid binding
C030037D09Rik	not marked	1	#B09C85FF	NA
Pgf	not marked	1	#B09C85FF	NA
Ephb3	not marked	1	#B09C85FF	NA
Rgs5	not marked	1	#B09C85FF	NA
Fuom	not marked	1	#B09C85FF	NA
Gulp1	not marked	1	#B09C85FF	NA
Magi1	not marked	1	#B09C85FF	NA
Vamp3	not marked	1	#B09C85FF	NA
Fabp7	genes related to Prog	1	#4DBBD5FF	NA
Ndrg2	not marked	1	#B09C85FF	NA
Ddah1	genes related to Prog	1	#4DBBD5FF	NA
Rcn1	not marked	1	#B09C85FF	NA
Hsdl2	not marked	1	#B09C85FF	NA
Tgfb2	not marked	1	#B09C85FF	NA
Tex9	not marked	1	#B09C85FF	NA
Cenpq	not marked	1	#B09C85FF	NA
Med12l	not marked	1	#B09C85FF	NA
Phlda1	not marked	1	#B09C85FF	NA
Actr3b	not marked	1	#B09C85FF	NA
Haus2	not marked	1	#B09C85FF	NA
Gpr56	not marked	1	#B09C85FF	NA
Lima1	not marked	1	#B09C85FF	NA
Etv5	not marked	1	#B09C85FF	nucleic acid binding
Igfbp4	not marked	1	#B09C85FF	NA
Cdca7	not marked	1	#B09C85FF	NA
Sox2ot	not marked	1	#B09C85FF	NA
Lamp2	not marked	1	#B09C85FF	NA
Fgfbp3	not marked	1	#B09C85FF	NA
Hat1	not marked	1	#B09C85FF	NA
Rhoa	not marked	1	#B09C85FF	NA
Slc35a4	not marked	1	#B09C85FF	NA
Dek	not marked	1	#B09C85FF	NA
Pea15a	not marked	1	#B09C85FF	NA
Micu1	not marked	1	#B09C85FF	NA
Chrac1	not marked	1	#B09C85FF	NA
Dcxr	not marked	1	#B09C85FF	NA
Nudt5	not marked	1	#B09C85FF	nucleic acid binding
Flnb	not marked	1	#B09C85FF	NA
Gm10093	not marked	1	#B09C85FF	NA
Casp6	not marked	1	#B09C85FF	NA
Lrp4	not marked	1	#B09C85FF	NA
Cdca3	not marked	1	#B09C85FF	NA
Ncapg	not marked	1	#B09C85FF	NA
Fam76a	not marked	1	#B09C85FF	NA
Fstl5	not marked	1	#B09C85FF	NA
Lyrm5	not marked	1	#B09C85FF	NA
Rest	not marked	1	#B09C85FF	nucleic acid binding
Nck1	not marked	1	#B09C85FF	NA
Rpa2	not marked	1	#B09C85FF	nucleic acid binding
4833439L19Rik	not marked	1	#B09C85FF	NA
Tmem132b	not marked	1	#B09C85FF	NA
Enkur	not marked	1	#B09C85FF	NA
Sox6	not marked	1	#B09C85FF	nucleic acid binding
Dennd2a	not marked	1	#B09C85FF	NA
Myo10	not marked	1	#B09C85FF	NA
Tfap2c	not marked	1	#B09C85FF	nucleic acid binding
Sumf1	not marked	1	#B09C85FF	NA
1500015O10Rik	not marked	1	#B09C85FF	NA
Apobec1	not marked	1	#B09C85FF	nucleic acid binding
Dnajc24	not marked	1	#B09C85FF	NA
Sox3	not marked	1	#B09C85FF	nucleic acid binding
Bmpr1a	not marked	1	#B09C85FF	NA
Nbl1	not marked	1	#B09C85FF	NA
Notch2	not marked	1	#B09C85FF	NA
Ptpn13	not marked	1	#B09C85FF	NA
Pbxip1	not marked	1	#B09C85FF	NA
Cthrc1	not marked	1	#B09C85FF	NA
Slc13a3	not marked	1	#B09C85FF	NA
Rin2	not marked	1	#B09C85FF	NA
Slc7a2	not marked	1	#B09C85FF	NA
Dgkb	not marked	1	#B09C85FF	NA
Nqo2	not marked	1	#B09C85FF	NA
Pdgfrb	not marked	1	#B09C85FF	NA
Upp1	not marked	1	#B09C85FF	NA
Itgav	not marked	1	#B09C85FF	NA
Mdfic	not marked	1	#B09C85FF	NA
Sash1	not marked	1	#B09C85FF	NA
H19	not marked	1	#B09C85FF	NA
Nkain4	not marked	1	#B09C85FF	NA
Prc1	not marked	1	#B09C85FF	NA
2900053O20Rik	not marked	1	#B09C85FF	NA
Fhad1	not marked	1	#B09C85FF	NA
Pmp22	not marked	1	#B09C85FF	NA
Cln5	not marked	1	#B09C85FF	NA
Fam167a	not marked	1	#B09C85FF	NA
Entpd2	not marked	1	#B09C85FF	NA
Fam86	not marked	1	#B09C85FF	NA
Celsr1	not marked	1	#B09C85FF	NA
Sox1	not marked	1	#B09C85FF	nucleic acid binding
Tpm2	not marked	1	#B09C85FF	NA
Angptl4	not marked	1	#B09C85FF	NA
Pla2g16	not marked	1	#B09C85FF	NA
Abcb9	not marked	1	#B09C85FF	NA
Six3	not marked	1	#B09C85FF	nucleic acid binding
Calu	not marked	1	#B09C85FF	NA
Mid1ip1	not marked	1	#B09C85FF	NA
Gpx8	genes related to Prog	1	#4DBBD5FF	NA
Ifngr1	not marked	1	#B09C85FF	NA
Aldh9a1	not marked	1	#B09C85FF	NA
Tead3	not marked	1	#B09C85FF	nucleic acid binding
Adora2b	not marked	1	#B09C85FF	NA
Fmo1	not marked	1	#B09C85FF	NA
1700023H06Rik	not marked	1	#B09C85FF	NA
Gem	not marked	1	#B09C85FF	NA
Gm16565	not marked	1	#B09C85FF	NA
Npepl1	not marked	1	#B09C85FF	NA
1810010H24Rik	not marked	1	#B09C85FF	NA
Pacrg	not marked	1	#B09C85FF	NA
F2r	not marked	1	#B09C85FF	NA
Egln3	not marked	1	#B09C85FF	NA
Sat1	not marked	1	#B09C85FF	NA
Clu	not marked	1	#B09C85FF	NA
Rab36	not marked	1	#B09C85FF	NA
Idi1	not marked	1	#B09C85FF	NA
Kbtbd11	not marked	1	#B09C85FF	NA
Copz2	not marked	1	#B09C85FF	NA
Eepd1	not marked	1	#B09C85FF	NA
Nog	not marked	1	#B09C85FF	NA
Spidr	not marked	1	#B09C85FF	NA
Swap70	not marked	1	#B09C85FF	nucleic acid binding
Gm13111	not marked	1	#B09C85FF	NA
Daam2	not marked	1	#B09C85FF	NA
Myl9	not marked	1	#B09C85FF	NA
Pcgf5	not marked	1	#B09C85FF	nucleic acid binding
Decr1	not marked	1	#B09C85FF	NA
Nfe2l2	not marked	1	#B09C85FF	nucleic acid binding
A330048O09Rik	not marked	1	#B09C85FF	NA
Slc14a2	not marked	1	#B09C85FF	NA
2610034M16Rik	not marked	1	#B09C85FF	NA
Kcnj10	not marked	1	#B09C85FF	NA
S100a6	not marked	1	#B09C85FF	NA
Spon1	not marked	1	#B09C85FF	NA
Crb2	not marked	1	#B09C85FF	NA
Paqr8	not marked	1	#B09C85FF	NA
Mfap4	not marked	1	#B09C85FF	NA
0610007N19Rik	not marked	1	#B09C85FF	NA
Uaca	not marked	1	#B09C85FF	NA
Snap23	not marked	1	#B09C85FF	NA
Vwa5a	not marked	1	#B09C85FF	NA
Ddt	not marked	1	#B09C85FF	NA
Ptpdc1	not marked	1	#B09C85FF	NA
Ifitm3	not marked	1	#B09C85FF	NA
Itga7	not marked	1	#B09C85FF	NA
Creg2	not marked	1	#B09C85FF	NA
Gpc6	not marked	1	#B09C85FF	NA
Wdhd1	not marked	1	#B09C85FF	nucleic acid binding
Afap1l2	not marked	1	#B09C85FF	NA
Hey2	not marked	1	#B09C85FF	nucleic acid binding
Adhfe1	not marked	1	#B09C85FF	NA
Aqp4	not marked	1	#B09C85FF	NA
Ppp1r3c	not marked	1	#B09C85FF	NA
Pcx	not marked	1	#B09C85FF	NA
S100a16	not marked	1	#B09C85FF	NA
B2m	not marked	1	#B09C85FF	NA
Lxn	genes related to Prog	1	#4DBBD5FF	NA
Gpt2	not marked	1	#B09C85FF	NA
Npas3	not marked	1	#B09C85FF	NA
Gm973	not marked	1	#B09C85FF	NA
Rhoq	not marked	1	#B09C85FF	NA
Cmtm5	not marked	1	#B09C85FF	NA
Dnaic1	not marked	1	#B09C85FF	NA
Tmem100	not marked	1	#B09C85FF	NA
Ak3	not marked	1	#B09C85FF	NA
Lrrc1	not marked	1	#B09C85FF	NA
Tst	not marked	1	#B09C85FF	nucleic acid binding
Slc4a4	not marked	1	#B09C85FF	NA
Specc1	not marked	1	#B09C85FF	NA
Pdia4	not marked	1	#B09C85FF	NA
Zfp191	not marked	1	#B09C85FF	NA
Jam2	not marked	1	#B09C85FF	NA
Grb10	not marked	1	#B09C85FF	NA
Pnp	not marked	1	#B09C85FF	NA
Nacc2	not marked	1	#B09C85FF	nucleic acid binding
Lmcd1	not marked	1	#B09C85FF	NA
Ccbl2	not marked	1	#B09C85FF	NA
Klf9	not marked	1	#B09C85FF	nucleic acid binding
Rnaset2a	not marked	1	#B09C85FF	NA
Scpep1	not marked	1	#B09C85FF	NA
Cmc2	not marked	1	#B09C85FF	NA
Ctnna1	not marked	1	#B09C85FF	NA
Hrsp12	not marked	1	#B09C85FF	NA
Ajuba	not marked	1	#B09C85FF	NA
Plin3	not marked	1	#B09C85FF	NA
Ssx2ip	not marked	1	#B09C85FF	NA
Eif2ak2	not marked	1	#B09C85FF	nucleic acid binding
Npl	not marked	1	#B09C85FF	NA
Rhbdf1	not marked	1	#B09C85FF	NA
Ppp2r5a	not marked	1	#B09C85FF	NA
Smoc1	not marked	1	#B09C85FF	NA
Sall3	not marked	1	#B09C85FF	NA
Sfxn5	not marked	1	#B09C85FF	NA
Creb5	not marked	1	#B09C85FF	NA
Slfn9	not marked	1	#B09C85FF	nucleic acid binding
Ccne2	not marked	1	#B09C85FF	NA
Cdc20	not marked	1	#B09C85FF	NA
Fam120c	not marked	1	#B09C85FF	NA
Rdm1	not marked	1	#B09C85FF	NA
Gsap	not marked	1	#B09C85FF	NA
Sfrp2	not marked	1	#B09C85FF	NA
Gprc5b	not marked	1	#B09C85FF	NA
Zeb1	not marked	1	#B09C85FF	nucleic acid binding
Inppl1	not marked	1	#B09C85FF	NA
Mcm5	not marked	1	#B09C85FF	nucleic acid binding
Pacsin2	not marked	1	#B09C85FF	NA
Jam3	not marked	1	#B09C85FF	NA
Tmem176b	not marked	1	#B09C85FF	NA
Itgb3bp	not marked	1	#B09C85FF	NA
Stat3	not marked	1	#B09C85FF	nucleic acid binding
Acss1	not marked	1	#B09C85FF	NA
Cpne3	not marked	1	#B09C85FF	NA
Nrarp	not marked	1	#B09C85FF	NA
Fam212b	not marked	1	#B09C85FF	NA
Metrn	not marked	1	#B09C85FF	NA
Psph	genes related to Prog	1	#4DBBD5FF	NA
Asrgl1	genes related to Prog	1	#4DBBD5FF	NA
Slc1a3	genes related to Prog	1	#4DBBD5FF	NA
Anxa6	not marked	1	#B09C85FF	NA
Fxyd1	not marked	1	#B09C85FF	NA
Rhoc	not marked	1	#B09C85FF	NA
Psat1	not marked	1	#B09C85FF	NA
Ttyh1	genes related to Prog	1	#4DBBD5FF	NA
E2f5	not marked	1	#B09C85FF	nucleic acid binding
Gstm1	not marked	1	#B09C85FF	NA
Oat	not marked	1	#B09C85FF	NA
Cnp	not marked	1	#B09C85FF	NA
Cd302	not marked	1	#B09C85FF	NA
F3	not marked	1	#B09C85FF	NA
Glul	not marked	1	#B09C85FF	NA
Spry2	not marked	1	#B09C85FF	NA
Eci1	not marked	1	#B09C85FF	NA
Lamb2	not marked	1	#B09C85FF	NA
Ctdsp1	not marked	1	#B09C85FF	NA
Tcn2	not marked	1	#B09C85FF	NA
AW047730	not marked	1	#B09C85FF	NA
Emp1	not marked	1	#B09C85FF	NA
Suclg2	not marked	1	#B09C85FF	NA
Stx4a	not marked	1	#B09C85FF	NA
Tead1	not marked	1	#B09C85FF	nucleic acid binding
Arntl	not marked	1	#B09C85FF	nucleic acid binding
Pex7	not marked	1	#B09C85FF	NA
Parva	not marked	1	#B09C85FF	NA
Acadl	not marked	1	#B09C85FF	NA
Cbs	not marked	1	#B09C85FF	NA
Ildr2	not marked	1	#B09C85FF	NA
Cpt1a	not marked	1	#B09C85FF	NA
Wdr52	not marked	1	#B09C85FF	NA
Itgb1	not marked	1	#B09C85FF	NA
Tsc22d4	not marked	1	#B09C85FF	NA
Nuf2	not marked	1	#B09C85FF	NA
Birc5	not marked	1	#B09C85FF	NA
Tacc3	not marked	1	#B09C85FF	NA
Mki67	not marked	1	#B09C85FF	NA
Cenpa	not marked	1	#B09C85FF	nucleic acid binding
Cenpe	not marked	1	#B09C85FF	NA
Prss23	not marked	1	#B09C85FF	NA
Ddx11	not marked	1	#B09C85FF	nucleic acid binding
Hmmr	not marked	1	#B09C85FF	NA
Plat	not marked	1	#B09C85FF	NA
Tmem123	not marked	1	#B09C85FF	NA
Lrig1	not marked	1	#B09C85FF	NA
Spry4	not marked	1	#B09C85FF	NA
Prrx1	not marked	1	#B09C85FF	nucleic acid binding
Tspan12	not marked	1	#B09C85FF	NA
Cep135	not marked	1	#B09C85FF	NA
Ccnb2	not marked	1	#B09C85FF	NA
Fbxo2	not marked	1	#B09C85FF	NA
Cenpm	not marked	1	#B09C85FF	NA
Ppic	not marked	1	#B09C85FF	NA
Cdk1	not marked	1	#B09C85FF	NA
Pbk	not marked	1	#B09C85FF	NA
Akr1b10	not marked	1	#B09C85FF	NA
Egfr	not marked	1	#B09C85FF	NA
Pygl	not marked	1	#B09C85FF	NA
Zfp36l2	not marked	1	#B09C85FF	nucleic acid binding
Slc27a1	not marked	1	#B09C85FF	NA
Cpq	not marked	1	#B09C85FF	NA
Gja1	not marked	1	#B09C85FF	NA
Nde1	not marked	1	#B09C85FF	NA
Hadh	not marked	1	#B09C85FF	NA
Kcne1l	not marked	1	#B09C85FF	NA
Serpine2	not marked	1	#B09C85FF	NA
Olig1	not marked	1	#B09C85FF	NA
Olig2	not marked	1	#B09C85FF	NA
Rhcg	not marked	1	#B09C85FF	NA
Ccdc8	not marked	1	#B09C85FF	NA
Tlcd1	not marked	1	#B09C85FF	NA
Ormdl2	not marked	1	#B09C85FF	NA
Sdc4	not marked	1	#B09C85FF	NA
Slc38a3	not marked	1	#B09C85FF	NA
Pdgfra	not marked	1	#B09C85FF	NA
Cspg4	not marked	1	#B09C85FF	NA
Timp4	not marked	1	#B09C85FF	NA
Ptgr2	not marked	1	#B09C85FF	NA
C330027C09Rik	not marked	1	#B09C85FF	NA
Tcf7l2	not marked	1	#B09C85FF	nucleic acid binding
Sgol2	not marked	1	#B09C85FF	NA
Creb3l2	not marked	1	#B09C85FF	nucleic acid binding
Spc25	not marked	1	#B09C85FF	NA
Top2a	not marked	1	#B09C85FF	nucleic acid binding
Nusap1	not marked	1	#B09C85FF	NA
Spc24	not marked	1	#B09C85FF	NA
Plk4	not marked	1	#B09C85FF	NA
Aurkb	not marked	1	#B09C85FF	NA
Neil3	not marked	1	#B09C85FF	nucleic acid binding
Tk1	not marked	1	#B09C85FF	NA
Tcf3	not marked	1	#B09C85FF	nucleic acid binding
Traf2	not marked	1	#B09C85FF	NA
Itm2c	not marked	1	#B09C85FF	NA
Mtmr10	not marked	1	#B09C85FF	NA
Slc39a8	not marked	1	#B09C85FF	NA
Wls	not marked	1	#B09C85FF	NA
Plec	not marked	1	#B09C85FF	NA
A2m	not marked	1	#B09C85FF	NA
Ctsc	not marked	1	#B09C85FF	NA
Klf15	not marked	1	#B09C85FF	nucleic acid binding
Junb	not marked	1	#B09C85FF	nucleic acid binding
Csrp1	not marked	1	#B09C85FF	NA
Mybl1	not marked	1	#B09C85FF	nucleic acid binding
Ccnb1	not marked	1	#B09C85FF	NA
Ampd3	not marked	1	#B09C85FF	NA
Kif11	not marked	1	#B09C85FF	NA
Pold1	not marked	1	#B09C85FF	nucleic acid binding
Rcc1	not marked	1	#B09C85FF	nucleic acid binding
Tmem97	not marked	1	#B09C85FF	NA
Cyp20a1	not marked	1	#B09C85FF	NA
Prom1	not marked	1	#B09C85FF	NA
Chid1	not marked	1	#B09C85FF	NA
Stard4	not marked	1	#B09C85FF	NA
Crtap	not marked	1	#B09C85FF	NA
Ogn	not marked	1	#B09C85FF	NA
Tpcn1	not marked	1	#B09C85FF	NA
Gpr137b	not marked	1	#B09C85FF	NA
Rasa3	not marked	1	#B09C85FF	NA
Insig1	not marked	1	#B09C85FF	NA
Sbds	not marked	1	#B09C85FF	nucleic acid binding
Pcna-ps2	not marked	1	#B09C85FF	NA
Echdc1	not marked	1	#B09C85FF	NA
Tceal8	not marked	1	#B09C85FF	NA
Dag1	not marked	1	#B09C85FF	NA
Dnajc3	genes related to Prog	1	#4DBBD5FF	NA
Cenph	not marked	1	#B09C85FF	NA
Shmt1	not marked	1	#B09C85FF	nucleic acid binding
Aamp	not marked	1	#B09C85FF	NA
Ginm1	not marked	1	#B09C85FF	NA
Hsd17b12	not marked	1	#B09C85FF	NA
Tpm4	not marked	1	#B09C85FF	NA
Bckdhb	not marked	1	#B09C85FF	NA
Tmed5	not marked	1	#B09C85FF	NA
Ptprz1	not marked	1	#B09C85FF	NA
Grtp1	not marked	1	#B09C85FF	NA
Zbtb8os	not marked	1	#B09C85FF	NA
Ckap2	not marked	1	#B09C85FF	NA
Slbp	not marked	1	#B09C85FF	nucleic acid binding
Efemp2	not marked	1	#B09C85FF	NA
Slitrk2	not marked	1	#B09C85FF	NA
Atp1b2	not marked	1	#B09C85FF	NA
Fzd7	not marked	1	#B09C85FF	NA
Itga6	not marked	1	#B09C85FF	NA
Slc6a1	not marked	1	#B09C85FF	NA
Aldh6a1	not marked	1	#B09C85FF	NA
Etfa	not marked	1	#B09C85FF	NA
Fgfr1	not marked	1	#B09C85FF	NA
Mlec	not marked	1	#B09C85FF	NA
Pmf1	not marked	1	#B09C85FF	NA
Wnt7a	not marked	1	#B09C85FF	NA
D17H6S56E-5	not marked	1	#B09C85FF	NA
Dtl	not marked	1	#B09C85FF	NA
Dsn1	not marked	1	#B09C85FF	NA
Uhrf1	not marked	1	#B09C85FF	nucleic acid binding
Apool	not marked	1	#B09C85FF	NA
Scrn1	not marked	1	#B09C85FF	NA
Pibf1	not marked	1	#B09C85FF	NA
Rrm1	not marked	1	#B09C85FF	NA
Ipp	not marked	1	#B09C85FF	NA
Tmod3	not marked	1	#B09C85FF	NA
Tpra1	not marked	1	#B09C85FF	NA
Nadk2	not marked	1	#B09C85FF	NA
Zfand1	not marked	1	#B09C85FF	NA
2010003O02Rik	not marked	1	#B09C85FF	NA
Cdon	not marked	1	#B09C85FF	NA
Mthfd2	not marked	1	#B09C85FF	NA
Etfb	not marked	1	#B09C85FF	NA
Rpe	not marked	1	#B09C85FF	NA
Ppp1r12a	not marked	1	#B09C85FF	NA
Rbbp9	not marked	1	#B09C85FF	NA
Myl12a	not marked	1	#B09C85FF	NA
Tmx3	not marked	1	#B09C85FF	NA
Pgm2	not marked	2	#B09C85FF	NA
Pgpep1	not marked	2	#B09C85FF	NA
Slc25a20	not marked	2	#B09C85FF	NA
Arhgap5	not marked	2	#B09C85FF	NA
Cdc42se1	not marked	2	#B09C85FF	NA
Cnot10	not marked	2	#B09C85FF	NA
Hadha	not marked	2	#B09C85FF	NA
Plcd4	not marked	2	#B09C85FF	NA
Cd164	not marked	2	#B09C85FF	NA
Mtap	not marked	2	#B09C85FF	NA
2010204K13Rik	not marked	2	#B09C85FF	NA
Dhfr	not marked	2	#B09C85FF	nucleic acid binding
Hells	not marked	2	#B09C85FF	NA
Gpm6b	not marked	2	#B09C85FF	NA
Polr3h	not marked	2	#B09C85FF	NA
Fermt2	not marked	2	#B09C85FF	NA
Glud1	not marked	2	#B09C85FF	NA
1810037I17Rik	not marked	2	#B09C85FF	NA
Ptrhd1	not marked	2	#B09C85FF	NA
Gcsh	not marked	2	#B09C85FF	NA
Igfbp5	not marked	2	#B09C85FF	NA
Maml2	not marked	2	#B09C85FF	NA
Pias3	not marked	2	#B09C85FF	NA
Sulf2	not marked	2	#B09C85FF	NA
Pcbd1	not marked	2	#B09C85FF	NA
Sepp1	not marked	2	#B09C85FF	NA
Htra1	not marked	2	#B09C85FF	NA
Yap1	not marked	2	#B09C85FF	nucleic acid binding
Ncan	not marked	2	#B09C85FF	NA
Rasl2-9	not marked	2	#B09C85FF	NA
Lpar1	not marked	2	#B09C85FF	NA
Otx1	not marked	2	#B09C85FF	nucleic acid binding
Timp3	genes related to Prog	2	#4DBBD5FF	NA
Aebp2	not marked	2	#B09C85FF	nucleic acid binding
Phkb	not marked	2	#B09C85FF	NA
Aacs	not marked	2	#B09C85FF	NA
Dtna	not marked	2	#B09C85FF	NA
Fxn	not marked	2	#B09C85FF	NA
Pdia5	not marked	2	#B09C85FF	NA
Acadm	not marked	2	#B09C85FF	NA
Lipg	not marked	2	#B09C85FF	NA
Bphl	not marked	2	#B09C85FF	NA
Rnaseh2b	not marked	2	#B09C85FF	NA
Enpp4	not marked	2	#B09C85FF	NA
Cdt1	not marked	2	#B09C85FF	nucleic acid binding
Mum1l1	not marked	2	#B09C85FF	NA
Mrps28	not marked	2	#B09C85FF	NA
Srek1ip1	not marked	2	#B09C85FF	NA
2810442I21Rik	not marked	2	#B09C85FF	NA
Renbp	not marked	2	#B09C85FF	NA
Dpcd	not marked	2	#B09C85FF	NA
Dtd2	not marked	2	#B09C85FF	NA
Naf1	not marked	2	#B09C85FF	nucleic acid binding
Paqr7	not marked	2	#B09C85FF	NA
Adcyap1r1	not marked	2	#B09C85FF	NA
Ddit4l	not marked	2	#B09C85FF	NA
Emp2	not marked	2	#B09C85FF	NA
Scd1	not marked	2	#B09C85FF	NA
Mafk	not marked	2	#B09C85FF	nucleic acid binding
Gm5918	not marked	2	#B09C85FF	NA
Zswim7	not marked	2	#B09C85FF	NA
Gm17455	not marked	2	#B09C85FF	NA
Mlf1	not marked	2	#B09C85FF	nucleic acid binding
Gsn	not marked	2	#B09C85FF	NA
Plxnc1	not marked	2	#B09C85FF	NA
Epdr1	not marked	2	#B09C85FF	NA
Pcdh10	not marked	2	#B09C85FF	NA
Hist1h1c	not marked	2	#B09C85FF	NA
Cadps2	not marked	2	#B09C85FF	NA
Kif23	not marked	2	#B09C85FF	NA
Arap2	genes related to L4	2	#91D1C2FF	NA
Akap13	not marked	2	#B09C85FF	NA
Hibadh	not marked	2	#B09C85FF	NA
Gatm	not marked	2	#B09C85FF	NA
Sall1	not marked	2	#B09C85FF	nucleic acid binding
B230354K17Rik	not marked	2	#B09C85FF	NA
Ntng1	not marked	2	#B09C85FF	NA
Ccdc41	not marked	2	#B09C85FF	NA
Etv1	not marked	2	#B09C85FF	nucleic acid binding
Dusp6	not marked	2	#B09C85FF	NA
Me1	not marked	2	#B09C85FF	NA
Tctex1d2	not marked	2	#B09C85FF	NA
AI854517	not marked	2	#B09C85FF	NA
Eci2	not marked	2	#B09C85FF	NA
Hlf	genes related to L5/6	2	#3C5488FF	nucleic acid binding
Tle4	genes related to L5/6	2	#3C5488FF	NA
Asph	not marked	2	#B09C85FF	NA
Ntrk2	genes related to L4	2	#91D1C2FF	NA
Btaf1	not marked	2	#B09C85FF	nucleic acid binding
Akap12	not marked	2	#B09C85FF	NA
Ift74	not marked	2	#B09C85FF	NA
Atp1b1	genes related to L5/6	2	#3C5488FF	NA
Ncam2	not marked	2	#B09C85FF	NA
Grm3	genes related to L4	2	#91D1C2FF	NA
Rgma	not marked	2	#B09C85FF	NA
Igfbp3	genes related to L5/6	2	#3C5488FF	NA
Sox5	genes related to L4	2	#91D1C2FF	nucleic acid binding
KCTD12	not marked	2	#B09C85FF	NA
Camk2n1	genes related to L5/6	2	#3C5488FF	NA
Sparcl1	genes related to L5/6	2	#3C5488FF	NA
Tuba1b	not marked	2	#B09C85FF	nucleic acid binding
Hmgcs1	not marked	2	#B09C85FF	NA
Sc4mol	not marked	2	#B09C85FF	NA
Rorb	genes related to L4	2	#91D1C2FF	nucleic acid binding
Ift57	not marked	2	#B09C85FF	NA
Sc5d	not marked	2	#B09C85FF	NA
Ckb	not marked	2	#B09C85FF	NA
Prdx1	not marked	2	#B09C85FF	NA
Cspg5	not marked	2	#B09C85FF	NA
Scd2	not marked	2	#B09C85FF	NA
Ldha	not marked	2	#B09C85FF	NA
Sept11	not marked	2	#B09C85FF	NA
1700011J10Rik	not marked	2	#B09C85FF	NA
Phyhipl	not marked	2	#B09C85FF	NA
Tbrg1	not marked	3	#B09C85FF	NA
Cklf	not marked	3	#B09C85FF	NA
Lpcat1	not marked	3	#B09C85FF	NA
Fjx1	not marked	3	#B09C85FF	NA
Hspa5	not marked	3	#B09C85FF	NA
Rfc1	not marked	3	#B09C85FF	nucleic acid binding
Tpbg	not marked	3	#B09C85FF	NA
4930503L19Rik	not marked	3	#B09C85FF	NA
Zdhhc21	not marked	3	#B09C85FF	NA
Aldh2	not marked	3	#B09C85FF	NA
Rnf6	not marked	3	#B09C85FF	nucleic acid binding
Tmbim6	not marked	3	#B09C85FF	NA
Cdca8	not marked	3	#B09C85FF	NA
Cenpf	not marked	3	#B09C85FF	NA
B9d1	not marked	3	#B09C85FF	NA
Xrcc2	not marked	3	#B09C85FF	nucleic acid binding
Racgap1	not marked	3	#B09C85FF	NA
Rexo2	not marked	3	#B09C85FF	NA
Smpd2	not marked	3	#B09C85FF	NA
Syt11	not marked	3	#B09C85FF	NA
Hmgn3	not marked	3	#B09C85FF	NA
Rilpl1	not marked	3	#B09C85FF	NA
Fam174a	not marked	3	#B09C85FF	NA
P4hb	not marked	3	#B09C85FF	NA
Ilk	not marked	3	#B09C85FF	NA
Taf6l	not marked	3	#B09C85FF	NA
Capns1	not marked	3	#B09C85FF	NA
Dhrs1	not marked	3	#B09C85FF	NA
Abat	not marked	3	#B09C85FF	NA
Pttg1ip	not marked	3	#B09C85FF	NA
Ramp1	not marked	3	#B09C85FF	NA
Ss18	not marked	3	#B09C85FF	NA
Efhd2	not marked	3	#B09C85FF	NA
Hey1	not marked	3	#B09C85FF	nucleic acid binding
4931406C07Rik	not marked	3	#B09C85FF	NA
Cgrrf1	not marked	3	#B09C85FF	NA
Tpx2	not marked	3	#B09C85FF	NA
Anp32b	not marked	3	#B09C85FF	NA
B3galtl	not marked	3	#B09C85FF	NA
Blvrb	not marked	3	#B09C85FF	NA
Txndc5	not marked	3	#B09C85FF	NA
Gyg	not marked	3	#B09C85FF	NA
H2-K1	not marked	3	#B09C85FF	NA
Ccnd3	not marked	3	#B09C85FF	NA
Pecr	not marked	3	#B09C85FF	NA
Myl6	not marked	3	#B09C85FF	NA
Aldoa	not marked	3	#B09C85FF	NA
Dock1	not marked	3	#B09C85FF	NA
Fam96a	not marked	3	#B09C85FF	NA
Cpe	not marked	3	#B09C85FF	NA
Vcan	not marked	3	#B09C85FF	NA
Ptprg	not marked	3	#B09C85FF	NA
Slc1a2	not marked	3	#B09C85FF	NA
Rit1	not marked	3	#B09C85FF	NA
Sema6a	not marked	3	#B09C85FF	NA
Fads2	not marked	3	#B09C85FF	NA
Add3	not marked	3	#B09C85FF	NA
Skap2	not marked	3	#B09C85FF	NA
Alg14	not marked	3	#B09C85FF	NA
Ctsl	not marked	3	#B09C85FF	NA
Fam120a	not marked	3	#B09C85FF	NA
Bcl2	not marked	3	#B09C85FF	NA
Dach1	not marked	3	#B09C85FF	nucleic acid binding
Nfia	not marked	3	#B09C85FF	nucleic acid binding
Pbdc1	not marked	3	#B09C85FF	NA
Dkk3	not marked	3	#B09C85FF	NA
Gbas	not marked	3	#B09C85FF	NA
Aplp2	not marked	3	#B09C85FF	NA
Gpx7	not marked	3	#B09C85FF	NA
Sept9	not marked	3	#B09C85FF	NA
Ddost	not marked	3	#B09C85FF	NA
Selm	not marked	3	#B09C85FF	NA
Tmed10	not marked	3	#B09C85FF	NA
Elovl5	not marked	3	#B09C85FF	NA
Lrrc42	not marked	3	#B09C85FF	NA
Cst3	not marked	3	#B09C85FF	NA
Hexb	not marked	3	#B09C85FF	NA
Gng12	not marked	3	#B09C85FF	NA
Tpp1	not marked	3	#B09C85FF	NA
Usp2	not marked	3	#B09C85FF	NA
Slc1a4	not marked	3	#B09C85FF	NA
Frmd8	not marked	3	#B09C85FF	NA
Vegfa	not marked	3	#B09C85FF	NA
Lgmn	not marked	3	#B09C85FF	NA
Plxnb1	not marked	3	#B09C85FF	NA
Grin3a	not marked	3	#B09C85FF	NA
Rnf13	not marked	3	#B09C85FF	NA
Cpne2	not marked	3	#B09C85FF	NA
Camk2d	not marked	3	#B09C85FF	NA
Trps1	not marked	3	#B09C85FF	nucleic acid binding
Il18	not marked	3	#B09C85FF	NA
Slc39a1	not marked	3	#B09C85FF	NA
Tom1l1	not marked	3	#B09C85FF	NA
Rbp1	not marked	3	#B09C85FF	NA
Acaa2	not marked	3	#B09C85FF	NA
Crot	not marked	3	#B09C85FF	NA
Hectd2	not marked	3	#B09C85FF	NA
Surf4	not marked	3	#B09C85FF	NA
Gstm5	not marked	3	#B09C85FF	NA
Srebf1	not marked	3	#B09C85FF	nucleic acid binding
Ezr	not marked	3	#B09C85FF	NA
Pax6	not marked	3	#B09C85FF	nucleic acid binding
Thrsp	not marked	3	#B09C85FF	NA
Mfap2	not marked	3	#B09C85FF	NA
Mpp5	not marked	3	#B09C85FF	NA
Rdh5	not marked	3	#B09C85FF	NA
Ak2	not marked	3	#B09C85FF	NA
Cd81	not marked	3	#B09C85FF	NA
Sept10	not marked	3	#B09C85FF	NA
Vps37a	not marked	3	#B09C85FF	NA
Gpr108	not marked	3	#B09C85FF	NA
Glo1	not marked	3	#B09C85FF	NA
Tcf12	not marked	3	#B09C85FF	nucleic acid binding
Dleu7	not marked	3	#B09C85FF	NA
Socs3	not marked	3	#B09C85FF	NA
Socs4	not marked	3	#B09C85FF	NA
Tor1aip1	not marked	3	#B09C85FF	NA
Gpsm2	not marked	3	#B09C85FF	NA
Rsu1	not marked	3	#B09C85FF	NA
Gm5263	not marked	3	#B09C85FF	NA
Ripk1	not marked	3	#B09C85FF	NA
Smc2	not marked	3	#B09C85FF	nucleic acid binding
Snx5	not marked	3	#B09C85FF	NA
Npc2	not marked	3	#B09C85FF	NA
Prdx6	not marked	3	#B09C85FF	NA
Cdk2ap2	not marked	3	#B09C85FF	NA
Fam210b	not marked	3	#B09C85FF	NA
Mrps14	not marked	3	#B09C85FF	NA
Slc25a5	not marked	3	#B09C85FF	NA
Orc5	not marked	3	#B09C85FF	nucleic acid binding
Anp32e	not marked	3	#B09C85FF	NA
Sept2	not marked	3	#B09C85FF	NA
Smc4	not marked	3	#B09C85FF	nucleic acid binding
Tspan15	not marked	3	#B09C85FF	NA
Zfp219	not marked	3	#B09C85FF	nucleic acid binding
Lgals1	not marked	3	#B09C85FF	NA
Plagl1	not marked	3	#B09C85FF	nucleic acid binding
Iqgap2	not marked	3	#B09C85FF	NA
Magt1	not marked	3	#B09C85FF	NA
Tnfaip8	not marked	3	#B09C85FF	NA
Prkcdbp	not marked	3	#B09C85FF	NA
Nr3c1	not marked	3	#B09C85FF	nucleic acid binding
Bcl2l12	not marked	3	#B09C85FF	NA
Fbln2	not marked	3	#B09C85FF	NA
Fuz	not marked	3	#B09C85FF	NA
Tns3	not marked	3	#B09C85FF	NA
Pms1	not marked	3	#B09C85FF	NA
Stxbp3a	not marked	3	#B09C85FF	NA
Clybl	not marked	3	#B09C85FF	NA
Pla2g7	not marked	3	#B09C85FF	NA
Cnpy4	not marked	3	#B09C85FF	NA
Snta1	not marked	3	#B09C85FF	NA
Tbc1d31	not marked	3	#B09C85FF	NA
Appl2	not marked	3	#B09C85FF	NA
Gm5607	not marked	3	#B09C85FF	NA
Id4	not marked	3	#B09C85FF	NA
Mbnl2	not marked	3	#B09C85FF	nucleic acid binding
Rnd3	not marked	3	#B09C85FF	NA
Fzd2	not marked	3	#B09C85FF	NA
Golim4	not marked	3	#B09C85FF	NA
Dmrta2	genes related to L1	3	#E64B35FF	nucleic acid binding
Cxcr4	genes related to L1	3	#E64B35FF	NA
Emx2	genes related to L1	3	#E64B35FF	nucleic acid binding
Zic1	genes related to L1	3	#E64B35FF	nucleic acid binding
Zic4	not marked	3	#B09C85FF	nucleic acid binding
Pacrgl	not marked	3	#B09C85FF	NA
Cntnap2	genes related to L1	3	#E64B35FF	NA
Zbtb20	genes related to Prog	3	#4DBBD5FF	nucleic acid binding
Atf5	not marked	3	#B09C85FF	nucleic acid binding
Zic5	not marked	3	#B09C85FF	nucleic acid binding
Msi2	not marked	3	#B09C85FF	nucleic acid binding
Tmem47	not marked	3	#B09C85FF	NA
Nrg1	not marked	3	#B09C85FF	NA
Rsph1	not marked	3	#B09C85FF	NA
Ptgr1	not marked	3	#B09C85FF	NA
Tmem229a	not marked	3	#B09C85FF	NA
Asah1	not marked	3	#B09C85FF	NA
Fkbp9	not marked	3	#B09C85FF	NA
Slc7a10	not marked	3	#B09C85FF	NA
Mmp14	not marked	3	#B09C85FF	NA
Chd7	not marked	3	#B09C85FF	nucleic acid binding
Cxxc5	not marked	3	#B09C85FF	nucleic acid binding
Dbi	not marked	3	#B09C85FF	NA
Cd63	not marked	3	#B09C85FF	NA
Qk	genes related to Prog	3	#4DBBD5FF	nucleic acid binding
Bbx	not marked	3	#B09C85FF	NA
Gng5	not marked	3	#B09C85FF	NA
Plekha7	not marked	3	#B09C85FF	NA
Spag5	not marked	3	#B09C85FF	NA
Btd	not marked	3	#B09C85FF	NA
Hacl1	not marked	3	#B09C85FF	NA
Lyplal1	not marked	3	#B09C85FF	NA
Ninj1	not marked	3	#B09C85FF	NA
Ikbip	not marked	3	#B09C85FF	NA
Smco4	not marked	3	#B09C85FF	NA
Klhl13	not marked	3	#B09C85FF	NA
Mcm6	not marked	3	#B09C85FF	nucleic acid binding
B3gat2	not marked	3	#B09C85FF	NA
Nxn	not marked	3	#B09C85FF	NA
Arhgef40	not marked	3	#B09C85FF	NA
Cntln	not marked	3	#B09C85FF	NA
Gabra2	not marked	4	#B09C85FF	NA
Tubb4a	not marked	4	#B09C85FF	NA
Clstn2	not marked	4	#B09C85FF	NA
Actl6b	not marked	4	#B09C85FF	NA
Bcl11a	not marked	4	#B09C85FF	nucleic acid binding
Gucy1b3	not marked	4	#B09C85FF	NA
Add2	not marked	4	#B09C85FF	NA
Gm16105	not marked	4	#B09C85FF	NA
Sept3	not marked	4	#B09C85FF	NA
Nsg1	not marked	4	#B09C85FF	NA
Stmn2	genes related to L5/6	4	#3C5488FF	NA
Tubb2a	not marked	4	#B09C85FF	NA
Mcts1	not marked	4	#B09C85FF	NA
Serp2	not marked	4	#B09C85FF	NA
Nbea	not marked	4	#B09C85FF	NA
Tmod2	not marked	4	#B09C85FF	NA
Cxx1b	not marked	4	#B09C85FF	NA
Akt3	not marked	4	#B09C85FF	NA
Acot7	not marked	4	#B09C85FF	NA
Dpysl3	not marked	4	#B09C85FF	NA
Ube2d1	not marked	4	#B09C85FF	NA
Podxl2	not marked	4	#B09C85FF	NA
Sh3bp5	not marked	4	#B09C85FF	NA
Kif5a	not marked	4	#B09C85FF	NA
Ppp3cb	not marked	4	#B09C85FF	NA
Cct6a	not marked	4	#B09C85FF	NA
Fscn1	not marked	4	#B09C85FF	NA
Kifap3	not marked	4	#B09C85FF	NA
Cep170	not marked	4	#B09C85FF	NA
Khdrbs1	not marked	4	#B09C85FF	nucleic acid binding
Evl	not marked	4	#B09C85FF	NA
2900011O08Rik	not marked	4	#B09C85FF	NA
Rufy3	not marked	4	#B09C85FF	NA
Map1b	not marked	4	#B09C85FF	NA
Thra	not marked	4	#B09C85FF	nucleic acid binding
Gng2	not marked	4	#B09C85FF	NA
Mapt	not marked	4	#B09C85FF	nucleic acid binding
Stmn3	not marked	4	#B09C85FF	NA
Atat1	not marked	4	#B09C85FF	NA
Casp3	not marked	4	#B09C85FF	NA
Atp2b1	not marked	4	#B09C85FF	NA
Snrpn	not marked	4	#B09C85FF	NA
Map1lc3a	not marked	4	#B09C85FF	NA
Rtn4	not marked	4	#B09C85FF	NA
Dnm1l	not marked	4	#B09C85FF	NA
Cxadr	not marked	4	#B09C85FF	NA
Dpf1	not marked	4	#B09C85FF	NA
Chchd6	not marked	4	#B09C85FF	NA
Map2	not marked	4	#B09C85FF	NA
Cdkn1c	not marked	4	#B09C85FF	NA
Cnih2	not marked	4	#B09C85FF	NA
Ywhag	not marked	4	#B09C85FF	NA
Atcay	not marked	4	#B09C85FF	NA
Plxna2	not marked	4	#B09C85FF	NA
Gm26735	not marked	4	#B09C85FF	NA
Nol4	not marked	4	#B09C85FF	NA
Tnik	not marked	4	#B09C85FF	NA
Jph4	not marked	4	#B09C85FF	NA
Runx1t1	not marked	4	#B09C85FF	NA
Syt5	not marked	4	#B09C85FF	NA
Nsg2	not marked	4	#B09C85FF	NA
Stmn4	not marked	4	#B09C85FF	NA
BC005764	not marked	4	#B09C85FF	NA
Gdi1	not marked	4	#B09C85FF	NA
Gpc2	not marked	4	#B09C85FF	NA
A030009H04Rik	not marked	4	#B09C85FF	NA
Ppfia2	not marked	4	#B09C85FF	NA
Rtn1	not marked	4	#B09C85FF	NA
Trp53i11	not marked	4	#B09C85FF	NA
Hdgfrp3	not marked	4	#B09C85FF	NA
Mtss1	not marked	4	#B09C85FF	NA
Chd3	not marked	4	#B09C85FF	NA
Cdk5r1	not marked	4	#B09C85FF	NA
Dcx	not marked	4	#B09C85FF	NA
Ttc3	not marked	4	#B09C85FF	NA
Elavl3	not marked	4	#B09C85FF	nucleic acid binding
Uchl1	not marked	4	#B09C85FF	NA
Tubb2b	not marked	4	#B09C85FF	NA
Basp1	not marked	4	#B09C85FF	nucleic acid binding
Crmp1	genes related to L2/3	4	#F39B7FFF	NA
Tubb3	genes related to L2/3	4	#F39B7FFF	NA
Kif5c	not marked	4	#B09C85FF	NA
Phactr1	not marked	4	#B09C85FF	NA
Zcchc18	not marked	4	#B09C85FF	NA
Smarcc2	not marked	4	#B09C85FF	NA
Stxbp1	not marked	4	#B09C85FF	NA
Fam57b	not marked	4	#B09C85FF	NA
Olfm1	not marked	4	#B09C85FF	NA
Dlgap4	not marked	4	#B09C85FF	NA
Zfp57	not marked	4	#B09C85FF	nucleic acid binding
Auts2	not marked	4	#B09C85FF	NA
Gdpd1	not marked	4	#B09C85FF	NA
Csrnp3	not marked	4	#B09C85FF	nucleic acid binding
Ldb2	genes related to L4	4	#91D1C2FF	NA
Tenm2	not marked	4	#B09C85FF	NA
Arpp21	not marked	4	#B09C85FF	NA
Ptprd	not marked	4	#B09C85FF	NA
Mapre2	not marked	4	#B09C85FF	NA
Plk2	not marked	4	#B09C85FF	NA
Bend6	not marked	4	#B09C85FF	NA
Map9	not marked	4	#B09C85FF	NA
Sla	not marked	4	#B09C85FF	NA
Gdap1	not marked	4	#B09C85FF	NA
Rab3c	not marked	4	#B09C85FF	NA
Mif	not marked	4	#B09C85FF	NA
Crip2	not marked	4	#B09C85FF	NA
Pja2	not marked	4	#B09C85FF	NA
Gucy1a3	not marked	4	#B09C85FF	NA
Dab1	genes related to L2/3	4	#F39B7FFF	NA
Nell2	not marked	4	#B09C85FF	NA
Mef2c	genes related to L2/3	4	#F39B7FFF	nucleic acid binding
Mpped1	genes related to L2/3	4	#F39B7FFF	NA
Zeb2	not marked	4	#B09C85FF	nucleic acid binding
Gas7	genes related to L2/3	4	#F39B7FFF	NA
Tspan5	not marked	4	#B09C85FF	NA
Tmem150c	not marked	4	#B09C85FF	NA
Znrf2	not marked	4	#B09C85FF	NA
Dbn1	not marked	4	#B09C85FF	NA
Csrp2	not marked	4	#B09C85FF	NA
Sobp	not marked	4	#B09C85FF	NA
Id2	not marked	4	#B09C85FF	NA
Ndrg1	not marked	4	#B09C85FF	NA
Celf2	not marked	4	#B09C85FF	nucleic acid binding
4930506M07Rik	not marked	4	#B09C85FF	NA
Fam49a	not marked	4	#B09C85FF	NA
Nenf	not marked	4	#B09C85FF	NA
Dctn3	not marked	4	#B09C85FF	NA
Rab33a	not marked	4	#B09C85FF	NA
Gnal	not marked	4	#B09C85FF	NA
Rabgap1l	not marked	4	#B09C85FF	NA
Ctxn1	not marked	4	#B09C85FF	NA
Fnbp1l	not marked	4	#B09C85FF	NA
Usp22	not marked	4	#B09C85FF	NA
Eomes	not marked	5	#B09C85FF	nucleic acid binding
Meis2	genes related to L5/6	5	#3C5488FF	nucleic acid binding
Sema3c	not marked	5	#B09C85FF	NA
Sstr2	not marked	5	#B09C85FF	NA
Ptn	genes related to L2/3	5	#F39B7FFF	NA
Cdk4	not marked	5	#B09C85FF	NA
Rps14	not marked	5	#B09C85FF	nucleic acid binding
Rpl13a	not marked	5	#B09C85FF	nucleic acid binding
Rps3	not marked	5	#B09C85FF	nucleic acid binding
Tmsb4x	not marked	5	#B09C85FF	NA
Cux1	genes related to L2/3	5	#F39B7FFF	nucleic acid binding
Robo2	not marked	5	#B09C85FF	NA
H3f3b	not marked	5	#B09C85FF	nucleic acid binding
Marcksl1	not marked	5	#B09C85FF	NA
Eif1b	not marked	5	#B09C85FF	nucleic acid binding
Rps11	not marked	5	#B09C85FF	NA
Pou3f2	not marked	5	#B09C85FF	nucleic acid binding
2610017I09Rik	genes related to L2/3	5	#F39B7FFF	NA
Igfbpl1	genes related to L2/3	5	#F39B7FFF	NA
9130024F11Rik	genes related to L2/3	5	#F39B7FFF	NA
Satb2	genes related to L2/3	5	#F39B7FFF	nucleic acid binding
Hs6st2	genes related to L2/3	5	#F39B7FFF	NA
Plxna4	not marked	5	#B09C85FF	NA
Abracl	genes related to L2/3	5	#F39B7FFF	NA
Ttc28	genes related to L2/3	5	#F39B7FFF	NA
Hist3h2ba	not marked	5	#B09C85FF	NA
Zbtb18	not marked	5	#B09C85FF	nucleic acid binding
Mllt3	not marked	5	#B09C85FF	NA
Tagln3	genes related to L2/3	5	#F39B7FFF	NA
Cntn2	not marked	5	#B09C85FF	NA
Tcf4	not marked	5	#B09C85FF	nucleic acid binding
Eef1a1	not marked	5	#B09C85FF	nucleic acid binding
Calm1	not marked	5	#B09C85FF	NA
Ybx1	not marked	5	#B09C85FF	nucleic acid binding
Calm2	not marked	5	#B09C85FF	NA
Ptms	not marked	5	#B09C85FF	NA
6330403K07Rik	not marked	5	#B09C85FF	NA
Atpif1	not marked	5	#B09C85FF	NA
Hn1	not marked	5	#B09C85FF	NA
Sox4	not marked	5	#B09C85FF	nucleic acid binding
Ptma	not marked	5	#B09C85FF	NA
Tmsb10	not marked	5	#B09C85FF	NA
Rab3a	not marked	5	#B09C85FF	NA
Stmn1	not marked	5	#B09C85FF	NA
Nrep	not marked	5	#B09C85FF	NA
Serf1	not marked	5	#B09C85FF	NA
Bzw2	not marked	5	#B09C85FF	NA
Matr3	not marked	5	#B09C85FF	nucleic acid binding
Gng3	not marked	5	#B09C85FF	NA
Ywhaz	not marked	5	#B09C85FF	NA
G3bp2	not marked	5	#B09C85FF	nucleic acid binding
Mllt11	not marked	5	#B09C85FF	NA
Gm1673	not marked	5	#B09C85FF	NA
Arpc5	not marked	5	#B09C85FF	NA
Nme1	not marked	5	#B09C85FF	nucleic acid binding
Pdzrn4	genes related to L2/3	5	#F39B7FFF	NA
Fam19a2	genes related to L2/3	5	#F39B7FFF	NA
Jakmip1	not marked	5	#B09C85FF	nucleic acid binding
Tspan13	not marked	5	#B09C85FF	NA
Gpm6a	genes related to L2/3	5	#F39B7FFF	NA
Macrod2	genes related to L2/3	5	#F39B7FFF	NA
Dok5	not marked	5	#B09C85FF	NA
Clmp	not marked	5	#B09C85FF	NA
Tsc22d1	not marked	5	#B09C85FF	nucleic acid binding
Limch1	genes related to L2/3	5	#F39B7FFF	NA
Myt1l	not marked	5	#B09C85FF	nucleic acid binding
Bhlhe22	not marked	5	#B09C85FF	NA
Syt4	not marked	5	#B09C85FF	NA
Gpr85	genes related to L2/3	5	#F39B7FFF	NA
Soga3	not marked	5	#B09C85FF	NA
Ilf2	not marked	5	#B09C85FF	nucleic acid binding
Banp	not marked	5	#B09C85FF	NA
Prkar1b	not marked	5	#B09C85FF	NA
Gria2	genes related to L2/3	5	#F39B7FFF	NA
Dpysl5	not marked	5	#B09C85FF	NA
Neurod2	not marked	5	#B09C85FF	nucleic acid binding
Neurod6	genes related to L2/3	5	#F39B7FFF	nucleic acid binding
Pkia	not marked	5	#B09C85FF	NA
Enc1	not marked	5	#B09C85FF	NA
Rbfox1	not marked	5	#B09C85FF	nucleic acid binding
Cirbp	not marked	5	#B09C85FF	nucleic acid binding
Cnr1	not marked	5	#B09C85FF	NA
Rbfox2	not marked	5	#B09C85FF	nucleic acid binding
Sbk1	not marked	5	#B09C85FF	NA
Akap9	not marked	5	#B09C85FF	NA
Csnk1e	not marked	5	#B09C85FF	NA
Cd24a	not marked	5	#B09C85FF	NA
Tubb5	not marked	5	#B09C85FF	NA
Vps33a	genes related to L1	6	#E64B35FF	NA
Fto	not marked	6	#B09C85FF	NA
Unc5b	not marked	6	#B09C85FF	NA
E330013P04Rik	not marked	6	#B09C85FF	NA
Ebf3	genes related to L1	6	#E64B35FF	nucleic acid binding
Ndnf	genes related to L1	6	#E64B35FF	NA
Nr2f2	genes related to L1	6	#E64B35FF	nucleic acid binding
Pcca	not marked	6	#B09C85FF	NA
Syn2	not marked	6	#B09C85FF	NA
Ache	not marked	6	#B09C85FF	NA
Kcnip2	not marked	6	#B09C85FF	NA
Gpc1	genes related to L1	6	#E64B35FF	NA
Pcp4	genes related to L1	6	#E64B35FF	nucleic acid binding
Pnoc	not marked	6	#B09C85FF	NA
5330417C22Rik	genes related to L1	6	#E64B35FF	NA
Rcan2	genes related to L1	6	#E64B35FF	NA
1500016L03Rik	genes related to L1	6	#E64B35FF	NA
Trp73	genes related to L1	6	#E64B35FF	nucleic acid binding
Lhx1	genes related to L1	6	#E64B35FF	nucleic acid binding
Lhx5	genes related to L1	6	#E64B35FF	nucleic acid binding
Mab21l1	genes related to L1	6	#E64B35FF	NA
Car10	genes related to L1	6	#E64B35FF	NA
RP24-351J24.2	genes related to L1	6	#E64B35FF	NA
Snhg11	genes related to L1	6	#E64B35FF	NA
Reln	genes related to L1	6	#E64B35FF	NA
Nhlh2	genes related to L1	6	#E64B35FF	nucleic acid binding
Zcchc12	genes related to L1	6	#E64B35FF	NA
Hid1	genes related to L1	6	#E64B35FF	NA
Cacna2d2	genes related to L1	6	#E64B35FF	NA
Nanos1	genes related to L1	6	#E64B35FF	NA
Cacna2d3	not marked	6	#B09C85FF	NA
Dlg2	not marked	6	#B09C85FF	NA
Rbms1	genes related to L1	6	#E64B35FF	nucleic acid binding
Spock2	not marked	6	#B09C85FF	NA
Fam155a	not marked	6	#B09C85FF	NA
Celf6	not marked	6	#B09C85FF	nucleic acid binding
Mef2a	not marked	6	#B09C85FF	nucleic acid binding
Prkar2b	not marked	7	#B09C85FF	NA
Camk2b	not marked	7	#B09C85FF	NA
Dync1i1	not marked	7	#B09C85FF	NA
Lrrtm1	not marked	7	#B09C85FF	NA
Slitrk5	not marked	7	#B09C85FF	NA
Cd200	not marked	7	#B09C85FF	NA
Gap43	not marked	7	#B09C85FF	NA
Rac3	not marked	7	#B09C85FF	NA
Dnm3	genes related to L1	7	#E64B35FF	NA
Syt1	not marked	7	#B09C85FF	NA
St8sia2	not marked	7	#B09C85FF	NA
Aplp1	not marked	7	#B09C85FF	NA
Ly6h	not marked	7	#B09C85FF	NA
L1cam	not marked	7	#B09C85FF	NA
Smpd3	not marked	7	#B09C85FF	NA
Reep1	not marked	7	#B09C85FF	NA
Ina	not marked	7	#B09C85FF	NA
Snap25	not marked	7	#B09C85FF	NA
Chl1	not marked	7	#B09C85FF	NA
Klc1	not marked	7	#B09C85FF	NA
Pcsk1n	not marked	7	#B09C85FF	NA
Elmo1	not marked	7	#B09C85FF	NA
Ablim3	not marked	7	#B09C85FF	NA
Cdkl2	genes related to L5/6	7	#3C5488FF	NA
Neto2	genes related to L4	7	#91D1C2FF	NA
Cdh13	not marked	7	#B09C85FF	NA
Ssbp2	not marked	7	#B09C85FF	nucleic acid binding
Pfkp	genes related to L1	7	#E64B35FF	NA
B3galt2	not marked	7	#B09C85FF	NA
Ablim1	not marked	7	#B09C85FF	NA
Ppp2r2c	not marked	7	#B09C85FF	NA
Klf6	not marked	7	#B09C85FF	nucleic acid binding
Nefm	not marked	7	#B09C85FF	NA
Caln1	not marked	7	#B09C85FF	NA
Grin2b	not marked	7	#B09C85FF	NA
Dst	not marked	7	#B09C85FF	NA
Sncb	not marked	7	#B09C85FF	NA
Cadm2	genes related to L4	7	#91D1C2FF	NA
Gabra5	not marked	7	#B09C85FF	NA
Snca	genes related to L5/6	7	#3C5488FF	NA
Tbr1	not marked	7	#B09C85FF	nucleic acid binding
Ank3	not marked	7	#B09C85FF	NA
Mycbp2	not marked	7	#B09C85FF	NA
Kcnh7	not marked	7	#B09C85FF	NA
Gabra3	genes related to L4	7	#91D1C2FF	NA
Nrsn1	not marked	7	#B09C85FF	NA
Adcy1	not marked	7	#B09C85FF	NA
Nxph3	not marked	7	#B09C85FF	NA
Prrt1	not marked	7	#B09C85FF	NA
Celf4	genes related to L5/6	7	#3C5488FF	nucleic acid binding
Islr2	genes related to L5/6	7	#3C5488FF	NA
Meg3	genes related to L5/6	7	#3C5488FF	NA
Fam19a1	genes related to L5/6	7	#3C5488FF	NA
Bcl11b	genes related to L5/6	7	#3C5488FF	nucleic acid binding
Lmo3	genes related to L5/6	7	#3C5488FF	NA
Xpr1	genes related to L5/6	7	#3C5488FF	NA
Kif26a	genes related to L5/6	7	#3C5488FF	NA
Grm5	not marked	7	#B09C85FF	NA
Kcnab1	genes related to L5/6	7	#3C5488FF	NA
Pls3	not marked	7	#B09C85FF	NA
Ramp3	not marked	7	#B09C85FF	NA
Sh3gl2	not marked	7	#B09C85FF	NA
Tshz2	not marked	7	#B09C85FF	NA
Mfhas1	not marked	7	#B09C85FF	NA
Nt5c2	not marked	7	#B09C85FF	NA
Crym	not marked	7	#B09C85FF	NA
Nrcam	not marked	7	#B09C85FF	NA
Oma1	not marked	7	#B09C85FF	NA
Tox	genes related to L5/6	7	#3C5488FF	NA
Fezf2	genes related to L5/6	7	#3C5488FF	nucleic acid binding
S100a10	not marked	7	#B09C85FF	NA
Brinp1	genes related to L5/6	7	#3C5488FF	NA
Tcerg1l	genes related to L5/6	7	#3C5488FF	NA
Nin	genes related to L4	7	#91D1C2FF	NA
Sybu	genes related to L4	7	#91D1C2FF	NA
Slc6a15	genes related to L5/6	7	#3C5488FF	NA
Tshz3	genes related to L4	7	#91D1C2FF	NA
Cadm1	genes related to L5/6	7	#3C5488FF	NA
Pik3r1	not marked	7	#B09C85FF	NA
Rprm	genes related to L4	7	#91D1C2FF	NA
Camkv	not marked	7	#B09C85FF	NA
Nfe2l3	genes related to L5/6	7	#3C5488FF	nucleic acid binding
B3gat1	not marked	7	#B09C85FF	NA
Sez6	not marked	7	#B09C85FF	NA
Mc4r	not marked	7	#B09C85FF	NA
Npy	genes related to L4	7	#91D1C2FF	NA
Necab1	not marked	7	#B09C85FF	NA
Lgi1	not marked	7	#B09C85FF	NA
Lmo7	not marked	7	#B09C85FF	NA
Nr4a2	not marked	7	#B09C85FF	nucleic acid binding
Gpr22	genes related to L5/6	7	#3C5488FF	NA
Nts	genes related to L5/6	7	#3C5488FF	NA
Gria3	genes related to L4	7	#91D1C2FF	NA
Cnih3	genes related to L5/6	7	#3C5488FF	NA
Hs3st4	not marked	7	#B09C85FF	NA
