## Supplemental Table 2 for "COTAN: Co-expression Table Analysis for scRNA-seq data"

### Sheet: STable2
nucleic acid binding proteins clustered by COTAN				LEGEND
name	hclust	identity	Allen
Apobec1	1	PGCs	NA
Arntl	1		y	hclust: cluster number
Cenpa	1		NA	identity: cortical layer corresponce
Creb3l2	1		y	Allen: availability of ISH in Mouse Allen Atlas at E18.5
Ddx11	1		NA	NA: data Not Available
E2f3	1		nd	nd: signal not detected in cortex
E2f5	1		y	y: signal in expected layer/cell type
Egr1	1		n	n: signal in not expected layer/cell type
Eif2ak2	1		NA	PGCs: progenitor cells
Elavl1	1		NA	Red labeled: TFs retrieved also by conventional clustering
Elk3	1		y
Etv4	1		y	NOTE
Etv5	1		y	conventional clustering retrieved only one TF more than COTAN clustering: Pax6 in PGCs
Fos	1		nd
Fosb	1		NA
Gli3	1		NA
H1f0	1		NA
H2afv	1		NA
Hes1	1		y
Hes5	1		y
Hey2	1		y/n
Hmgb2	1		NA
Ier2	1		NA
Jun	1		y
Junb	1		NA
Klf15	1		y
Klf3	1		NA
Klf9	1		NA
Litaf	1		NA
Mcm2	1		NA
Mcm3	1		NA
Mcm5	1		NA
Meis1	1		nd
Msn	1		NA
Mybl1	1		y
Nacc2	1		NA
Neil3	1		NA
Nfe2l2	1		y
Notch1	1		y
Nr2e1	1		y
Nudt5	1		NA
Pcgf5	1		NA
Pold1	1		NA
Prrx1	1		y/n
Rbm38	1		NA
Rcc1	1		NA
Rest	1		n
Rpa2	1		NA
Sbds	1		NA
Shmt1	1		NA
Six3	1		nd
Slbp	1		NA
Slfn9	1		NA
Sox1	1		NA
Sox2	1		y
Sox21	1		y
Sox3	1		nd
Sox6	1		nd
Sox8	1		y
Sox9	1		y
Stat3	1		n
Swap70	1		NA
Tcf3	1		y
Tcf7l1	1		y
Tcf7l2	1		nd
Tead1	1		y
Tead2	1		y
Tead3	1		nd
Tfap2c	1		y
Top2a	1		NA
Tst	1		NA
Uhrf1	1		NA
Vim	1		NA
Wdhd1	1		y
Zeb1	1		y/n
Zfp36l1	1		NA
Zfp36l2	1		NA
Aebp2	2	L4	n
Btaf1	2		NA
Cdt1	2		NA
Dhfr	2		NA
Etv1	2		y
Hlf	2		n
Mafk	2		NA
Mlf1	2		NA
Naf1	2		NA
Otx1	2		NA
Rorb	2		y
Sall1	2		NA
Sox5	2		y
Tuba1b	2		NA
Yap1	2		NA
Cirbp	5	L2/3	NA
Cux1	5		y
Eef1a1	5		NA
Eif1b	5		NA
Eomes	5		n
G3bp2	5		NA
H3f3b	5		NA
Ilf2	5		NA
Jakmip1	5		NA
Matr3	5		NA
Meis2	5		y
Myt1l	5		y
Neurod2	5		y
Neurod6	5		y
Nme1	5		NA
Pou3f2	5		y
Rbfox1	5		NA
Rbfox2	5		NA
Rpl13a	5		NA
Rps14	5		NA
Rps3	5		NA
Satb2	5		y
Sox4	5		y/n
Tcf4	5		y
Tsc22d1	5		y
Ybx1	5		NA
Zbtb18	5		NA
Celf6	6	L1	NA
Ebf3	6		y
Lhx1	6		y
Lhx5	6		y
Mef2a	6		y
Nhlh2	6		y
Nr2f2	6		y
Pcp4	6		y
Rbms1	6		NA
Trp73	6		y
Bcl11b	7	L5/6	y
Celf4	7		NA
Fezf2	7		y
Klf6	7		y
Nfe2l3	7		y
Nr4a2	7		y/n
Ssbp2	7		NA
Tbr1	7		y
